# Clustered structural variant hotspots enable oncogenic addiction and plasticity in osteosarcoma

**DOI:** 10.64898/2026.09.14.751472

**Authors:** Shreya Raman, Thorsten Kaltenbacher, David Merrell, Kavya Prasad, Yutaro Tanaka, Jakob Weiss, Emily Iannetta, Byron Butaney, Emily Jorswieck, Amr Salem, Lorena Lazo De La Vega, Evelina Ceca, Julia M.W. Wong, Suzanne J. Forrest, Kelly Klega, Mohammad Tanhaemami, Cora A. Ricker, Jinyu Wang, Diane M. Diehl, Jeremy Johnson, Carrie Cibulskis, Kristy Schlueter-Kuck, Liam Q. Alley, Natalie B. Collins, Cheng-Zhong Zhang, David S. Shulman, Brian D. Crompton, Katherine A. Janeway, Gad Getz, Riaz Gillani

## Abstract

The genomic landscape of osteosarcoma, the most common bone cancer worldwide, is among the most structurally complex of all human malignancies. The identification of recurrent and functionally consequential patterns has thus remained a challenge. Across 236 whole-genome sequencing osteosarcoma samples, we uncovered five genomic hotspots of clustered structural variation collectively altered in 58% of tumors. Four were associated with amplification of oncogenes (*MYC*, *CCND3*, *CCNE1*, *CDK4)*, while the fifth mapped largely upstream of *TP53*. Hotspot events showed coordinated patterns of co-occurrence and mutual exclusivity with each other and with tumor suppressor alterations, suggesting genomic context-specific selection. We found localized transcriptional dysregulation at hotspot event loci, and single cells harboring these events converged on a neural crest-like program, linking these structural alterations to a less differentiated cell state. These events were also detectable non-invasively through liquid biopsies and displayed ongoing structural evolution throughout disease progression, a finding with potential clinical utility. Our results provide novel insight into how complex rearrangements shape oncogenesis in osteosarcoma, with broader relevance to other cancers characterized by complex genomes.
