## Supplementary Tables for "Clustered structural variant hotspots enable oncogenic addiction and plasticity in osteosarcoma"

### Sheet: Table 1
Sample ID	Sex	Sample type1	Age at diagnosis	Included in unique patient set	Matched bulk RNA	Matched snRNA	Study
09T02		Metastatic		Yes	No	No	DFCI
09T03		Metastatic		No	No	No	DFCI
10T03	Male	Metastatic		Yes	No	No	DFCI
13T02	Male	Metastatic		Yes	No	No	DFCI
17_439_00067_T2	Female	Recurrent, Metastatic	10	Yes	Yes	Yes	DFCI
17_439_00097_T1	Female	Primary	12	Yes	Yes	No	DFCI
21T01	Male	Metastatic		Yes	No	No	DFCI
24T02	Male	Metastatic		Yes	No	No	DFCI
39T01		Metastatic		Yes	No	No	DFCI
39T03		Metastatic		No	No	No	DFCI
41T01		Metastatic		No	No	No	DFCI
41T02		Metastatic		No	No	No	DFCI
41T03		Metastatic		Yes	No	No	DFCI
CCG1106_005_T1				Yes	Yes	Yes	DFCI
CCG1106_074_T1	Female	Primary	9	Yes	Yes	No	DFCI
CCG1106_075_T1	Female	Primary	4	Yes	Yes	Yes	DFCI
CCG1106_083_T1	Male	Primary	19	Yes	Yes	Yes	DFCI
CCG1106_084_T1	Female	Primary	13	Yes	Yes	Yes	DFCI
CCG1106_086_T1	Male	Primary	15	Yes	Yes	Yes	DFCI
SA541864	Male	Primary		Yes	No	No	ICGC
SA541866	Female	Primary		Yes	No	No	ICGC
SA541868	Male	Primary	52	Yes	No	No	ICGC
SA541870	Male	Primary		Yes	No	No	ICGC
SA541872	Male	Primary		Yes	No	No	ICGC
SA541874	Male	Primary	19	Yes	No	No	ICGC
SA541876	Female	Primary	11	Yes	No	No	ICGC
SA541878	Female	Primary		Yes	No	No	ICGC
SA541880	Female	Primary	46	Yes	No	No	ICGC
SA541882	Female	Primary	34	Yes	No	No	ICGC
SA541884	Male	Primary	22	Yes	No	No	ICGC
SA541886	Female	Primary	23	Yes	No	No	ICGC
SA541888	Male	Primary	83	Yes	No	No	ICGC
SA541890	Male	Primary	20	Yes	No	No	ICGC
SA541892	Female	Primary	11	Yes	No	No	ICGC
SA541894	Male	Primary		Yes	No	No	ICGC
SA541896	Male	Primary	85	Yes	No	No	ICGC
SA541898	Female	Primary	58	Yes	No	No	ICGC
SA541900	Female	Primary	17	Yes	No	No	ICGC
SA541902	Female	Primary	4	Yes	No	No	ICGC
SA541904	Female	Primary	60	Yes	No	No	ICGC
SA541906	Female	Primary	10	Yes	No	No	ICGC
SA541910	Female	Primary	17	Yes	No	No	ICGC
SA541912	Female	Primary	9	Yes	No	No	ICGC
SA541914	Male	Primary	16	Yes	No	No	ICGC
SA541918	Female	Primary	40	Yes	No	No	ICGC
SA541920	Male	Primary	57	Yes	No	No	ICGC
SA541924	Male	Primary	37	Yes	No	No	ICGC
SA541926	Male	Primary	22	Yes	No	No	ICGC
SA541928	Male	Primary	15	Yes	No	No	ICGC
SA541930	Female	Primary	20	Yes	No	No	ICGC
SA541932	Female	Primary	17	Yes	No	No	ICGC
SA541934	Female	Primary	12	Yes	No	No	ICGC
SA541936	Female	Primary	17	Yes	No	No	ICGC
SA541938	Female	Primary	7	Yes	No	No	ICGC
SA541940	Female	Primary	26	Yes	No	No	ICGC
SA541944	Male	Primary	8	Yes	No	No	ICGC
SA541946	Female	Primary		Yes	No	No	ICGC
SA541948	Male	Primary		Yes	No	No	ICGC
SA541952	Female	Primary		Yes	No	No	ICGC
SA541960	Male	Primary		Yes	No	No	ICGC
SA541964	Female	Primary		Yes	No	No	ICGC
SA541966	Male	Primary		Yes	No	No	ICGC
SA541968	Male	Primary		Yes	No	No	ICGC
SA541970	Female	Primary		Yes	No	No	ICGC
SA541972	Male	Primary		Yes	No	No	ICGC
SA541976	Male	Primary		Yes	No	No	ICGC
SA541984	Male	Primary		Yes	No	No	ICGC
SA541986	Female	Primary		Yes	No	No	ICGC
SA541992	Female	Primary		Yes	No	No	ICGC
SA542010	Male	Primary		Yes	No	No	ICGC
SAMN03223701	Male			Yes	No	No	Perry et al.
SAMN03223708	Male			Yes	No	No	Perry et al.
SAMN03223715	Female			Yes	No	No	Perry et al.
SAMN03223722	Female			Yes	No	No	Perry et al.
SAMN03223736	Female			Yes	No	No	Perry et al.
SAMN03223747	Male			Yes	No	No	Perry et al.
SAMN03223749	Female			Yes	No	No	Perry et al.
SAMN03223756	Male			Yes	No	No	Perry et al.
SAMN03223758	Male			Yes	No	No	Perry et al.
SAMN03223772	Male			Yes	No	No	Perry et al.
SAMN03223781	Male			Yes	No	No	Perry et al.
SAMN03223803	Male			Yes	No	No	Perry et al.
SJOS001101_M1	Female	Metastatic		No	No	No	StJude
SJOS001101_M2	Female	Metastatic		No	No	No	StJude
SJOS001101_M3	Female	Metastatic		No	No	No	StJude
SJOS001101_M5	Female	Metastatic		No	No	No	StJude
SJOS001101_M6	Female	Metastatic		No	No	No	StJude
SJOS001101_M7	Female	Metastatic		Yes	No	No	StJude
SJOS001101_M8	Female	Metastatic		No	No	No	StJude
SJOS001103_D1	Male	Primary		Yes	Yes	No	StJude
SJOS001104_M1	Male	Metastatic		Yes	Yes	No	StJude
SJOS001105_D1	Female	Primary		Yes	Yes	No	StJude
SJOS001105_R1	Female	Relapse		No	Yes	No	StJude
SJOS001106_D1	Male	Primary		Yes	No	No	StJude
SJOS001107_D1	Male	Primary	14	Yes	Yes	No	StJude
SJOS001107_M1	Male	Metastatic	14	No	Yes	No	StJude
SJOS001107_M2	Male	Metastatic	14	No	Yes	Yes	StJude
SJOS001108_M1	Female	Metastatic	14	Yes	Yes	Yes	StJude
SJOS001109_D1	Female	Primary		Yes	Yes	No	StJude
SJOS001111_M1	Female	Metastatic		Yes	Yes	No	StJude
SJOS001112_D1	Female	Primary	18	Yes	Yes	No	StJude
SJOS001112_M2	Female	Metastatic	18	No	Yes	No	StJude
SJOS001115_D1	Male	Primary	11	No	No	No	StJude
SJOS001116_M2	Female	Metastatic	22	Yes	Yes	No	StJude
SJOS001117_D1	Male	Primary		Yes	No	No	StJude
SJOS001118_D1	Female	Primary		Yes	No	No	StJude
SJOS001119_D1	Male	Primary		Yes	No	No	StJude
SJOS001120_D1	Female	Primary		Yes	Yes	No	StJude
SJOS001121_D2	Male	Primary	13	Yes	No	No	StJude
SJOS001123_D1	Male	Primary		Yes	No	No	StJude
SJOS001124_D1	Female	Primary		Yes	No	No	StJude
SJOS001125_D1	Female	Primary		Yes	No	No	StJude
SJOS001126_D1	Female	Primary		Yes	Yes	No	StJude
SJOS001127_D1	Male	Primary		Yes	No	No	StJude
SJOS001128_D1	Female	Primary		Yes	No	No	StJude
SJOS001132_M1	Female	Metastatic	13	Yes	Yes	No	StJude
SJOS001_M	Male	Metastatic	17	Yes	Yes	No	StJude
SJOS002_D	Female	Primary	13	Yes	No	No	StJude
SJOS003_D	Male	Primary	12	Yes	No	No	StJude
SJOS004_D	Female	Primary	17	Yes	No	No	StJude
SJOS005_D	Female	Primary	11	Yes	No	No	StJude
SJOS006_D	Male	Primary	10	Yes	Yes	No	StJude
SJOS007_D	Male	Primary	16	Yes	Yes	No	StJude
SJOS008_D	Female	Primary		Yes	Yes	No	StJude
SJOS009_D	Male	Primary		Yes	No	No	StJude
SJOS010929_D1	Male	Primary	11	Yes	Yes	No	StJude
SJOS010930_D1	Female	Primary	11	Yes	Yes	No	StJude
SJOS010_D	Male	Primary	10	Yes	Yes	No	StJude
SJOS010_M	Male	Metastatic	10	No	No	No	StJude
SJOS011_D	Male	Primary	14	Yes	Yes	No	StJude
SJOS012409_D1	Female	Primary	9	Yes	Yes	Yes	StJude
SJOS012_D	Female	Primary	16	Yes	No	No	StJude
SJOS013768_D1	Female	Primary	14	Yes	No	No	StJude
SJOS013768_M1	Female	Metastatic	14	No	Yes	No	StJude
SJOS013_D	Female	Primary	15	Yes	Yes	No	StJude
SJOS014_D	Male	Primary	11	Yes	Yes	No	StJude
SJOS015_D	Female	Primary	14	Yes	No	No	StJude
SJOS016015_D1	Male	Primary	17	Yes	Yes	Yes	StJude
SJOS016016_D1	Male	Primary	7	Yes	Yes	No	StJude
SJOS016_D		Primary		Yes	No	No	StJude
SJOS017_D	Male	Primary	9	Yes	Yes	No	StJude
SJOS018_D	Male	Primary	10	Yes	Yes	No	StJude
SJOS019_D	Female	Primary	11	Yes	Yes	No	StJude
SJOS030101_D1	Male	Primary	22	No	Yes	Yes	StJude
SJOS030101_D2	Male	Primary	22	Yes	Yes	No	StJude
SJOS030129_D1	Female	Primary	8	Yes	Yes	No	StJude
SJOS030272_D1	Male	Primary	11	Yes	Yes	No	StJude
SJOS030279_D1	Female	Primary	9	Yes	Yes	No	StJude
SJOS030371_D1	Male	Primary	13	Yes	Yes	No	StJude
SJOS030422_D1	Male	Primary	18	Yes	Yes	No	StJude
SJOS030422_D2	Male	Primary	18	No	Yes	No	StJude
SJOS030579_D2	Male	Primary	11	Yes	Yes	No	StJude
SJOS030589_D3	Female	Primary	6	Yes	Yes	No	StJude
SJOS030589_D4	Female	Primary	6	No	Yes	No	StJude
SJOS030589_M3	Female	Metastatic	6	No	Yes	No	StJude
SJOS030591_D1	Male	Primary	11	Yes	Yes	No	StJude
SJOS030591_D2	Male	Primary	11	No	Yes	No	StJude
SJOS030597_D1	Female	Primary	15	Yes	Yes	Yes	StJude
SJOS030605_D1	Female	Primary	10	Yes	Yes	No	StJude
SJOS030605_R2	Female	Relapse	10	No	Yes	No	StJude
SJOS030645_D1	Male	Primary	7	Yes	Yes	No	StJude
SJOS030645_D2	Male	Primary	7	No	Yes	No	StJude
SJOS030759_D2	Male	Primary		Yes	Yes	No	StJude
SJOS030759_D3	Male	Primary		No	No	No	StJude
SJOS030861_D3	Male	Primary	14	Yes	Yes	No	StJude
SJOS030876_D2	Female	Primary	14	Yes	Yes	No	StJude
SJOS031071_D1	Male	Primary		Yes	Yes	No	StJude
SJOS031125_D1	Female	Primary	13	Yes	Yes	No	StJude
SJOS031130_D1	Male	Primary		Yes	Yes	No	StJude
SJOS031478_D2	Male	Primary	15	Yes	Yes	No	StJude
SJOS031711_D2	Male	Primary		Yes	Yes	No	StJude
SJOS031782_D1	Male	Primary	15	Yes	Yes	No	StJude
SJOS031809_D2	Female	Primary		Yes	Yes	No	StJude
SJOS031922_D2	Male	Primary	7	Yes	Yes	No	StJude
SJOS032468_D1	Male	Primary		Yes	Yes	No	StJude
SJOS032521_D1	Female	Primary	4	Yes	Yes	No	StJude
SJOS033372_D1	Female	Primary	9	Yes	Yes	No	StJude
SJOS033784_D1	Female	Primary	10	Yes	Yes	No	StJude
SJOS033930_D1		Primary		Yes	Yes	No	StJude
SJOS046149_R1	Female	Relapse	12	Yes	Yes	Yes	StJude
SJOS046149_R2	Female	Relapse	12	No	Yes	No	StJude
SJOS063819_D3	Female	Primary	14	Yes	No	No	StJude
SJOS063822_A1	Male		14	Yes	No	No	StJude
SJOS063824_D1	Male	Primary	12	Yes	Yes	No	StJude
SJOS063833_D1	Male	Primary	14	Yes	No	No	StJude
SJOS063833_D2	Male	Primary	14	No	No	Yes	StJude
SJOS071781_D1	Female	Primary	12	Yes	Yes	No	StJude
SJRB032703_D1	Female	Primary		Yes	Yes	No	StJude
SJST031623_D1	Male	Primary		Yes	Yes	No	StJude
SJST032243_D1	Female	Primary		Yes	Yes	No	StJude
SJST032337_D1	Female	Primary	13	Yes	Yes	No	StJude
SJST033210_D2	Male	Primary		No	No	No	StJude
SJST033210_D3	Male	Primary		Yes	Yes	No	StJude
SJST033229_D1	Female	Primary		Yes	Yes	No	StJude
SJST033229_D2	Female	Primary		No	Yes	No	StJude
TARGET-40-0A4HMC-01A	Male	Primary	27	Yes	Yes	No	TARGET
TARGET-40-0A4HY5-01A	Male	Primary	19	Yes	Yes	No	TARGET
TARGET-40-0A4I3S-01A	Male	Primary	22	Yes	Yes	No	TARGET
TARGET-40-0A4I42-01A	Female	Primary	17	Yes	Yes	No	TARGET
TARGET-40-0A4I48-01A	Female	Primary	16	Yes	Yes	No	TARGET
TARGET-40-0A4I4E-01A	Male	Primary	16	Yes	Yes	No	TARGET
TARGET-40-0A4I5B-01A	Male	Primary	20	Yes	Yes	No	TARGET
TARGET-40-0A4I65-01A	Male	Primary	17	Yes	Yes	No	TARGET
TARGET-40-0A4I9I-01A	Male	Primary		Yes	No	No	TARGET
TARGET-40-PAKUZU-01A	Male	Primary	19	Yes	Yes	No	TARGET
TARGET-40-PAKXLD-01A	Female	Primary	14	Yes	Yes	No	TARGET
TARGET-40-PALECC-01A	Female	Primary	10	Yes	Yes	No	TARGET
TARGET-40-PALHRL-01A	Male	Primary	16	Yes	Yes	No	TARGET
TARGET-40-PALKGN-01A	Male	Primary	16	Yes	Yes	No	TARGET
TARGET-40-PALZGU-01A	Male	Primary	15	Yes	Yes	No	TARGET
TARGET-40-PAMHYN-01A	Female	Primary	9	Yes	Yes	No	TARGET
TARGET-40-PAMJXS-01A	Male	Primary	11	Yes	Yes	No	TARGET
TARGET-40-PAMLKS-01A	Female	Primary	12	Yes	Yes	No	TARGET
TARGET-40-PAMRHD-01A	Female	Primary	10	Yes	Yes	No	TARGET
TARGET-40-PAMYYJ-01A	Male	Primary	17	Yes	Yes	No	TARGET
TARGET-40-PANSEN-01A	Male	Primary	14	Yes	Yes	No	TARGET
TARGET-40-PANZHX-01A	Female	Primary	14	Yes	Yes	No	TARGET
TARGET-40-PANZZJ-01A	Male	Primary	18	Yes	Yes	No	TARGET
TARGET-40-PAPFLB-01A	Male	Primary	15	Yes	Yes	No	TARGET
TARGET-40-PAPIJR-01A	Female	Primary	12	Yes	Yes	No	TARGET
TARGET-40-PAPVYW-01A	Male	Primary	7	Yes	No	No	TARGET
TARGET-40-PARFTG-01A	Female	Primary	13	Yes	Yes	No	TARGET
TARGET-40-PASEBY-01A	Male	Primary	11	Yes	Yes	No	TARGET
TARGET-40-PASEFS-01A	Male	Primary	18	Yes	Yes	No	TARGET
TARGET-40-PASKZZ-01A	Female	Primary	13	Yes	Yes	No	TARGET
TARGET-40-PASSLM-01A	Male	Primary	9	Yes	Yes	No	TARGET
TARGET-40-PASUUH-01A	Female	Primary	14	Yes	Yes	No	TARGET
TARGET-40-PATAWV-01A	Male	Primary	15	Yes	Yes	No	TARGET
TARGET-40-PATMPU-01A	Male	Primary	13	Yes	Yes	No	TARGET
TARGET-40-PATUXZ-01A	Female	Primary	17	Yes	Yes	No	TARGET
WGS_12_11				Yes	No	No	MD_Anderson
WGS_12_15				Yes	No	No	MD_Anderson
WGS_12_19				Yes	No	No	MD_Anderson
WGS_12_31				Yes	No	No	MD_Anderson
WGS_12_7				Yes	No	No	MD_Anderson
WGS_15_2				Yes	No	No	MD_Anderson
1 Unknown whether metastatic samples were collected at diagnosis or at relapse

### Sheet: Table 2
Sample ID	Number of clustered SVs	Number of non-clustered SVs	Number of clustered SV events	CCND3 event	MYC event	CDK4-MDM2 event	CCNE1 event	TP53 upstream event
09T02	210	222	5	0	1	0	0	0
09T03	122	115	3	0	0	0	0	0
10T03	186	90	2	0	0	0	0	0
13T02	162	261	2	0	0	1	1	0
17_439_00067_T2	189	310	2	0	0	0	0	0
17_439_00097_T1	0	27	0	0	0	0	0	0
CCG1106_005_T1	224	378	3	0	0	0	0	1
CCG1106_074_T1	11	56	1	0	0	0	0	0
CCG1106_075_T1	27	47	2	0	0	0	0	1
CCG1106_083_T1	43	17	2	0	0	0	0	0
CCG1106_084_T1	114	72	2	0	1	0	0	0
CCG1106_086_T1	100	164	2	1	0	0	0	1
21T01	57	259	7	0	1	0	0	0
24T02	40	94	2	0	0	0	0	1
39T01	162	212	4	0	0	0	0	1
39T03	110	193	2	0	0	0	0	1
41T01	37	240	1	0	0	0	0	0
41T02	55	132	4	0	0	0	0	0
41T03	7	196	1	0	0	0	0	0
SA541864	0	12	0	0	0	0	0	0
SA541866	23	51	1	0	0	0	0	0
SA541868	101	183	2	0	0	0	0	0
SA541870	78	277	8	0	0	0	0	0
SA541872	35	53	2	0	0	0	0	0
SA541874	49	71	2	0	1	0	0	0
SA541876	91	70	3	0	1	0	0	0
SA541878	132	21	1	0	0	1	0	0
SA541880	73	360	8	1	0	0	1	0
SA541882	129	263	6	1	0	1	0	0
SA541884	0	188	0	0	0	0	0	0
SA541886	556	185	4	0	0	1	0	1
SA541888	50	42	1	0	0	0	0	0
SA541890	0	6	0	0	0	0	0	0
SA541892	45	57	4	0	0	0	0	1
SA541894	42	110	2	0	0	0	0	1
SA541896	91	72	2	0	0	0	0	0
SA541898	186	91	5	0	0	0	1	0
SA541900	471	369	6	0	0	0	0	0
SA541902	38	105	2	0	0	0	0	0
SA541904	0	68	0	0	0	0	0	0
SA541906	48	101	2	1	0	0	0	1
SA541910	104	196	3	0	0	0	0	0
SA541912	46	82	2	0	0	0	0	0
SA541914	74	146	4	0	0	0	1	0
SA541918	42	16	2	0	0	1	0	0
SA541920	0	10	0	0	0	0	0	0
SA541924	94	175	4	0	1	0	0	0
SA541926	53	44	1	0	0	0	0	0
SA541928	0	58	0	0	0	0	0	0
SA541930	87	169	3	0	0	1	0	0
SA541932	148	296	2	0	0	0	1	0
SA541934	30	74	3	0	0	0	0	1
SA541936	772	2089	36	1	1	1	0	1
SA541938	87	207	4	1	0	0	0	0
SA541940	85	18	1	0	0	0	0	1
SA541944	64	215	3	0	0	0	0	0
SA541946	0	71	0	0	0	0	0	0
SA541948	15	46	1	0	0	0	0	0
SA541952	0	6	0	0	0	0	0	0
SA541960	0	3	0	0	0	0	0	0
SA541964	0	40	0	0	0	0	0	0
SA541966	30	317	4	0	0	0	0	0
SA541968	0	11	0	0	0	0	0	0
SA541970	0	19	0	0	0	0	0	0
SA541972	0	12	0	0	0	0	0	0
SA541976	20	68	1	0	0	0	0	0
SA541984	0	50	0	0	0	0	0	0
SA541986	8	29	1	0	0	0	0	0
SA541992	310	118	1	1	0	0	0	0
SA542010	0	2	0	0	0	0	0	0
SAMN03223772	38	82	1	0	1	0	0	0
SAMN03223701	154	133	1	1	0	0	0	0
SAMN03223758	16	71	2	0	0	0	0	0
SAMN03223708	178	120	1	0	1	0	0	0
SAMN03223736	156	121	2	0	1	0	0	0
SAMN03223715	23	59	1	0	0	0	0	0
SAMN03223722	122	159	2	0	0	0	0	0
SAMN03223803	70	106	2	1	0	0	0	1
SAMN03223747	116	181	6	0	0	0	1	0
SAMN03223749	40	119	1	0	0	0	0	0
SAMN03223756	113	178	6	0	0	0	0	1
SAMN03223781	442	303	1	0	0	1	0	0
SJOS001101_M1	167	271	6	0	0	0	0	0
SJOS001101_M2	307	406	10	0	1	0	0	0
SJOS001101_M3	380	422	11	0	1	0	0	0
SJOS001101_M5	223	418	9	0	0	0	0	1
SJOS001101_M6	218	433	7	1	0	0	0	0
SJOS001101_M7	248	464	9	0	1	0	1	1
SJOS001101_M8	208	413	7	0	0	0	0	0
SJOS001103_D1	27	191	3	1	0	0	1	0
SJOS001104_M1	28	124	3	0	0	0	0	0
SJOS001105_D1	125	167	3	1	0	0	0	0
SJOS001105_R1	82	303	4	1	0	0	0	0
SJOS001106_D1	566	295	2	0	0	0	0	0
SJOS001107_D1	145	112	3	1	1	0	0	1
SJOS001107_M2	106	262	6	1	0	0	0	1
SJOS001107_M1	109	166	2	1	0	0	0	1
SJOS001108_M1	85	144	3	0	0	0	0	1
SJOS001109_D1	400	247	1	1	1	0	0	0
SJOS001111_M1	362	450	7	0	1	1	1	0
SJOS001112_D1	206	237	10	0	0	0	0	0
SJOS001112_M2	115	334	7	0	0	0	0	0
SJOS001115_D1	493	157	2	0	1	0	0	1
SJOS014_D	456	128	2	0	1	0	0	1
SJOS001116_M2	5	90	1	0	0	0	0	0
SJOS001117_D1	88	157	3	0	0	0	1	1
SJOS001118_D1	24	33	1	0	0	0	0	0
SJOS001119_D1	72	57	2	0	0	0	0	1
SJOS001120_D1	230	313	8	0	0	0	0	0
SJOS001121_D2	72	182	1	0	0	0	1	1
SJOS001123_D1	16	112	2	0	0	0	0	0
SJOS001124_D1	308	71	1	0	0	1	0	0
SJOS001125_D1	192	335	6	1	0	0	0	0
SJOS001126_D1	93	87	2	0	0	0	1	0
SJOS001127_D1	34	136	2	0	0	0	0	0
SJOS001128_D1	92	122	4	1	0	1	0	0
SJOS001132_M1	82	133	5	0	0	0	1	1
SJOS001_M	142	208	6	0	1	0	0	0
SJOS002_D	326	327	7	1	0	1	0	0
SJOS003_D	144	141	6	0	1	0	0	1
SJOS004_D	137	224	3	0	0	0	1	1
SJOS005_D	471	281	8	1	0	0	0	1
SJOS006_D	119	96	1	0	1	0	0	0
SJOS007_D	32	77	4	0	0	0	0	0
SJOS008_D	84	169	6	0	0	1	1	0
SJOS009_D	95	320	5	0	0	0	0	0
SJOS010929_D1	231	94	2	0	0	0	0	1
SJOS010930_D1	10	26	1	0	0	0	0	1
SJOS010_D	30	183	2	0	0	0	1	0
SJOS010_M	137	217	1	0	0	0	1	0
SJOS011_D	44	166	4	0	0	0	0	0
SJOS012409_D1	0	11	0	0	0	0	0	0
SJOS012_D	162	150	2	0	0	0	1	1
SJOS013768_D1	313	158	2	1	0	1	0	0
SJOS013768_M1	289	203	1	1	0	1	0	0
SJOS013_D	333	909	4	0	0	0	0	0
SJOS015_D	103	238	3	0	1	0	0	0
SJOS016015_D1	25	106	3	0	0	0	0	1
SJOS016016_D1	51	263	2	0	0	0	0	1
SJOS016_D	123	316	8	0	0	0	1	0
SJOS017_D	40	112	4	0	1	0	1	0
SJOS018_D	227	74	1	1	0	1	0	0
SJOS019_D	45	169	4	0	0	0	0	0
SJOS030101_D1	296	126	2	1	0	0	0	1
SJOS030101_D2	424	232	2	1	0	0	0	1
SJOS030129_D1	223	113	2	0	0	0	0	0
SJOS030272_D1	98	81	4	1	0	0	0	1
SJOS030279_D1	105	106	4	0	0	0	1	1
SJOS030371_D1	0	15	0	0	0	0	0	0
SJOS030422_D1	82	243	5	0	0	0	1	0
SJOS030422_D2	107	226	8	0	0	0	1	0
SJOS030579_D2	72	157	6	1	0	0	0	0
SJOS030589_D3	419	120	1	0	1	0	0	1
SJOS030589_D4	401	167	1	0	1	0	0	1
SJOS030589_M3	381	89	1	0	1	0	0	1
SJOS030591_D1	79	174	2	0	1	0	0	0
SJOS030591_D2	233	417	6	0	1	0	0	0
SJOS030597_D1	124	227	4	0	1	0	0	0
SJOS030605_D1	267	152	4	0	1	0	0	0
SJOS030605_R2	144	127	1	0	1	0	0	0
SJOS030645_D1	125	207	5	1	0	0	0	1
SJOS030645_D2	83	165	2	1	0	0	0	1
SJOS030759_D2	47	166	2	0	0	0	0	0
SJOS030759_D3	0	3	0	0	0	0	0	0
SJOS030861_D3	180	418	7	0	0	1	1	1
SJOS030876_D2	42	78	1	1	0	0	0	1
SJOS031071_D1	70	113	4	0	0	0	1	0
SJOS031125_D1	199	130	3	1	0	1	0	1
SJOS031130_D1	86	107	2	0	0	0	0	1
SJOS031478_D2	154	187	3	0	0	0	0	0
SJOS031711_D2	126	180	3	0	0	0	0	0
SJOS031782_D1	114	138	4	0	0	0	1	1
SJOS031809_D2	152	147	1	0	1	1	1	0
SJOS031922_D2	157	150	3	0	0	0	1	0
SJOS032468_D1	39	142	2	0	0	0	0	0
SJOS032521_D1	136	119	2	0	1	0	1	0
SJOS033372_D1	39	77	1	0	0	0	0	0
SJOS033784_D1	173	77	5	1	1	1	0	0
SJOS033930_D1	0	0	0	0	0	0	0	0
SJOS046149_R1	34	39	2	1	0	0	0	0
SJOS046149_R2	208	126	5	0	1	0	0	0
SJOS063819_D3	122	120	2	0	1	0	1	0
SJOS063822_A1	123	185	5	0	0	0	1	1
SJOS063824_D1	60	162	1	0	0	0	0	0
SJOS063833_D1	20	122	1	0	1	0	0	0
SJOS063833_D2	15	90	1	0	1	0	0	0
SJOS071781_D1	136	166	2	1	0	0	0	0
SJRB032703_D1	93	113	3	0	0	0	0	0
SJST031623_D1	71	306	7	0	0	0	0	0
SJST032243_D1	71	149	5	0	0	0	1	0
SJST032337_D1	37	102	4	0	0	0	0	0
SJST033210_D2	12	54	1	0	0	0	0	0
SJST033210_D3	11	59	1	0	0	0	0	0
SJST033229_D1	135	99	3	1	0	0	0	0
SJST033229_D2	74	106	1	1	0	0	0	0
TARGET-40-0A4HMC-01A	7	51	1	0	0	0	0	1
TARGET-40-0A4HY5-01A	78	174	2	0	1	0	0	0
TARGET-40-0A4I3S-01A	69	91	4	0	1	0	0	0
TARGET-40-0A4I42-01A	49	68	1	1	0	1	0	1
TARGET-40-0A4I48-01A	364	350	4	0	1	1	0	0
TARGET-40-0A4I4E-01A	22	37	3	0	0	0	0	1
TARGET-40-0A4I5B-01A	103	207	3	0	0	0	0	0
TARGET-40-0A4I65-01A	33	256	2	0	0	0	0	0
TARGET-40-0A4I9I-01A	55	317	5	0	0	0	0	0
TARGET-40-PAKUZU-01A	5	77	1	0	0	0	0	0
TARGET-40-PAKXLD-01A	325	215	5	0	0	0	1	1
TARGET-40-PALECC-01A	0	0	0	0	0	0	0	0
TARGET-40-PALHRL-01A	236	370	7	1	0	0	1	1
TARGET-40-PALKGN-01A	56	29	1	1	0	0	0	1
TARGET-40-PALZGU-01A	231	242	7	0	0	0	0	0
TARGET-40-PAMHYN-01A	14	87	1	0	0	0	0	1
TARGET-40-PAMJXS-01A	314	555	6	0	0	1	0	0
TARGET-40-PAMLKS-01A	131	36	1	0	1	0	1	0
TARGET-40-PAMRHD-01A	0	12	0	0	0	0	0	0
TARGET-40-PAMYYJ-01A	7	29	1	0	0	0	0	0
TARGET-40-PANSEN-01A	0	18	0	0	0	0	0	0
TARGET-40-PANZHX-01A	0	3	0	0	0	0	0	0
TARGET-40-PANZZJ-01A	0	17	0	0	0	0	0	0
TARGET-40-PAPFLB-01A	214	167	8	0	0	0	0	1
TARGET-40-PAPIJR-01A	127	55	1	0	1	0	0	1
TARGET-40-PAPVYW-01A	40	22	1	0	1	0	0	0
TARGET-40-PARFTG-01A	8	34	1	0	0	0	0	0
TARGET-40-PASEBY-01A	51	31	1	0	0	0	0	0
TARGET-40-PASEFS-01A	11	115	1	0	0	0	0	0
TARGET-40-PASKZZ-01A	0	18	0	0	0	0	0	0
TARGET-40-PASSLM-01A	0	24	0	0	0	0	0	0
TARGET-40-PASUUH-01A	62	36	1	0	0	0	1	1
TARGET-40-PATAWV-01A	12	51	1	0	0	0	0	0
TARGET-40-PATMPU-01A	134	324	5	1	0	0	1	0
TARGET-40-PATUXZ-01A	165	393	9	0	1	0	0	0
WGS_12_15	11	20	1	0	1	0	0	0
WGS_12_19	115	180	5	0	0	0	0	0
WGS_12_31	218	109	4	0	0	1	0	0
WGS_12_7	71	212	3	0	1	0	0	0
WGS_12_11	10	19	1	0	0	0	0	0
WGS_15_2	9	14	1	0	0	0	0	0

### Sheet: Table 3
Rank	CCG1106_075_T1 Program 1 (P1B)	CCG1106_075_T1 Program 2 (P2B)	CCG1106_075_T1 Program 3 (P3B)	CCG1106_075_T1 Program 4 (P4B)
1	KCND2	COL6A3	RNF152	APOLD1
2	CADM2	PLXDC2	CCDC102B	BUB1
3	ZNF804A	ABI3BP	ENPEP	CENPE
4	EPHA6	COL8A1	ITGA1	ANLN
5	KCTD8	MEG3	ABCC9	LINC01572
6	XKR4	SVIL	UACA	TPX2
7	ROBO2	MEG8	COL18A1	BUB1B
8	NRXN1	PTPRM	PLXDC1	GAS2L3
9	ZNF385D	MIR100HG	CARMN	ASPM
10	CDH10	MIR493HG	COL4A2	ARHGAP11A
11	MDGA2	PCNX2	PDGFRB	DEPDC1B
12	TENM2	PRSS23	LINC00989	NEIL3
13	NCAM2	TSHZ2	LHFPL6	TTK
14	LRRTM4	FOXP1	GUCY1B1	KIF15
15	LINGO2	FAP	PRKG1	KIF14
16	LRRTM3	EMP1	DLC1	CIT
17	LRP1B	ADAMTSL1	NGF	PRC1
18	LINC03000	COL14A1	SOX5	GTSE1
19	PCDH11X	LDB2	SLC6A1	NCAPG
20	MECOM	EYA2	COL4A1	HCCS-DT
21	LUZP2	SYNDIG1	TRPC6	PRR11
22	DPP10	TNC	ADGRF5	CCDC150
23	GPM6A	ITGBL1	SEMA5A	C16orf95
24	MTUS2	SULF1	RBPMS	SPC25
25	KCNMB2	NRP1	SH2D3C	ARHGAP11B
26	PCDH15	RUNX1	ANGPT2	MELK
27	NKAIN2	NRK	MIR4435-2HG	CCDC18
28	MGAT4C	ITGA9	EBF1	KNL1
29	CCDC144BP	SLC6A6	EDNRA	CKAP5
30	GALNTL6	NHS	TFPI	DEPDC1
31	PDE4B	ARHGAP22	EBF2	TICRR
32	FGF13	DCLK1	IGFBP7	CEP128
33	ST8SIA4	LRMDA	EGFLAM	IQGAP3
34	CSMD1	LTBP2	ARHGAP29	MIS18BP1
35	NLGN1	RFX8	EPAS1	ECT2
36	LINC02987	DGKI	SLCO3A1	KIF4A
37	EPHA5	KAZN	HEYL	MKI67
38	COLGALT2	ANKH	ARHGAP15	CDCA2
39	HS3ST5	POSTN	OLFML2A	KIF18A
40	TLL1	TENM4	PLCL1	NEURL1B
41	LINC00907	ERG	COL5A3	DLGAP5
42	SEMA3C	IGF1	SEMA5B	G2E3
43	NOVA1	NRXN3	KCNAB1	DIAPH3
44	PLEKHA7	ATP10A	PTPRE	SCG5
45	ST6GALNAC3	COL6A2	RFTN1	TACC3
46	IL1RAPL1	MEGF10	ADRA1B	SMC4
47	CDH18	TPRG1	MYO1B	STIL
48	LRRC7	CFH	NOTCH3	NCAPH
49	ADCY8	BOC	NR2F2-AS1	TOP2A
50	CNTN5	BACE2	ZBTB46	CENPF

### Sheet: Table 4
Rank	CCG1106_084_T1 Program 1 (P1A)	CCG1106_084_T1 Program 2 (P2A)	CCG1106_084_T1 Program 3 (P3A)	CCG1106_084_T1 Program 4 (P4A)
1	ANGPT1	MIR100HG	ST6GALNAC3	SOX5
2	XKR4	MEG3	PRKCB	CDH6
3	NRXN1	CDH13	MMP13	CARMN
4	KCNMA1	MEG8	MMP9	LINC00989
5	PANX3	VEGFC	CEMIP	ADRA1A
6	PDGFDDN	MIR222HG	VAV3	PLCL1
7	EYA4	MIR493HG	TTC6	SLC6A1
8	ANO5	PDE4B	HS3ST3A1	RGS5
9	PID1	COL15A1	MEGF10	NRG3
10	WDR72	HMGA2	ITGA2	ABCC9
11	ADGRD1	ACAN	ENPP2	PLXDC1
12	ELMO1	FBN1	MAFB	GUCY1A1
13	MELTF	ITGBL1	ANKH	KCNAB1
14	KLHL13	POSTN	FAM20A	HTR1F
15	ANKRD30B	MICAL2	CCL3	ADRA1B
16	PTPRZ1	ABI3BP	UBASH3B	PDE8B
17	NTM	ITGA11	SLC7A8	IRAG1
18	LMO3	ERRFI1	ENPP1	ADGRF5
19	CHN2	DDAH1	MIR646HG	FAM13C
20	PDGFD	RGMB	SLC44A5	ARHGAP29
21	CYFIP2	TSPAN5	TNFSF11	SH2D3C
22	LINC00662	ARSJ	L3MBTL4	LINC00924
23	MAILR	FGF5	PLPP3	COBLL1
24	KYNU	ARHGAP22	SLC24A2	CACNA1C
25	COL4A5	COL23A1	MMP16	GRM8
26	LINC02964	PTN	GRIP1	ANO3
27	CTHRC1	COL8A1	CRACDL	ARHGAP26
28	CCDC54-AS1	CCN1	PDE9A	DMD
29	BAALC-AS1	FMN2	TGFB3	PIEZO2
30	SHROOM3	TNFRSF12A	THSD7B	RNF152
31	DANT2	ADAMTSL1	LINC01482	COL4A1
32	ERBB4	VEGFA	HEY2-AS1	PAG1
33	LINC02987	FOSL1	TBXAS1	NGF
34	COL11A2	CNIH3	LRFN5	LETR1
35	PCAT1	IFI6	CHST15	CACNA1D
36	PPM1E	WNT5B	LZTFL1	MTUS1
37	ZFPM2	SCUBE3	DUSP5	NR2F2-AS1
38	LGR4	SORBS2	TMTC1	GUCY1A2
39	F11-AS1	MIR34AHG	SLIT2	GRK5
40	WIF1	CFAP299	CACHD1	EPAS1
41	PDZD2	SULF1	LINC01091	FRMD3
42	MITA1	CCN2	THSD4	PDE1C
43	MAMDC2	C12orf75	RELN	CYP7B1
44	TG	LOXL2	LINC01320	EBF2
45	CNTN4	VGLL3	TESC	ENPEP
46	SHISA9	COL12A1	DKK2	SGIP1
47	TSHR	UPP1	NRXN3	CACNB2
48	CGREF1	LINC00511	FOXP2	NCKAP5
49	TBC1D4	IGFBP3	PCDH7	ZNF423
50	LAMA3	SERPINE1	CASR	CRISPLD2

### Sheet: Table 5
Cohort	Sample ID	Patient ID	sample type	Treatment Timepoint	iChor tumor fraction
CMI	OSPECGS_PEYBG7	PEYBG7	cfDNA	unknown	0.09234
CMI	OSPECGS_PG2LWL	PG2LWL	cfDNA	unknown	0.3252
LEOPARD	18138-001BL	1	cfDNA	Baseline	0.2295
LEOPARD	18138-004BL	4	cfDNA	Baseline	0.1465
LEOPARD	18138-004PD1	4	cfDNA	Progression	0.103
LEOPARD	18138-004-F	4	tumor	unknown	0.2189
LEOPARD	18138-010BL	10	cfDNA	Baseline	0.342
LEOPARD	18138-010C1	10	cfDNA	Cycle 1, Day 2	0.2945
LEOPARD	18138-011BL	11	cfDNA	Baseline	0.1283
LEOPARD	18138-015BL	15	cfDNA	Baseline	0.2466
LEOPARD	18138-023BL	23	cfDNA	Baseline	0.2571
LEOPARD	18138-023M18	23	cfDNA	13-36 months off therapy	0.07231
LEOPARD	18138-023PD2	23	cfDNA	Relapse	0.4374
LEOPARD	18138-028BL	28	cfDNA	Baseline	0.5087
LEOPARD	18138-033BL	33	cfDNA	Baseline	0.2391
LEOPARD	18138-039BL	39	cfDNA	Baseline	0.1861
LEOPARD	18138-039PD	39	cfDNA	Progression	0.1413
LEOPARD	18138-039DX-F	39	tumor	unknown	0.1074
LEOPARD	18138-043BL	43	cfDNA	Baseline	0.2977
LEOPARD	18138-044BL	44	cfDNA	Baseline	0.1447
LEOPARD	18138-054BL	54	cfDNA	Baseline	0.05593
LEOPARD	18138-064BL	64	cfDNA	Baseline	0.1768
LEOPARD	18138-072BL	72	cfDNA	Baseline	0.1956
LEOPARD	18138-072C1	72	cfDNA	Cycle 1, Day 2	0.1652
LEOPARD	18138-072C2	72	cfDNA	Pre-cycle 2	0.2047
LEOPARD	18138-072PR	72	cfDNA	Pre local control/surgery/radiation	0.1867
LEOPARD	18138-072DX-F	72	tumor	unknown	0.542
LEOPARD	18138-081BL	81	cfDNA	Baseline	0.5509
LEOPARD	18138-093BL	93	cfDNA	Baseline	0.3336
LEOPARD	18138-094BL	94	cfDNA	Baseline	0.3141
LEOPARD	18138-094-F	94	tumor	unknown	0.2527
LEOPARD	18138-098BL	98	cfDNA	Baseline	0.3499
LEOPARD	18138-098-F	98	tumor	unknown	0.4288
LEOPARD	18138-100BL	100	cfDNA	Baseline	0.3701
LEOPARD	18138-100C2	100	cfDNA	Pre-cycle 2	0.2624
LEOPARD	18138-100-DX-F	100	tumor	unknown	0.2791
LEOPARD	18138-101BL	101	cfDNA	Baseline	0.2681
LEOPARD	18138-117BL	117	cfDNA	Baseline	0.2256
LEOPARD	18138-117DX-F	117	tumor	unknown	0.5576
